# The CLIP-domain serine protease CLIPC9 regulates melanization downstream of SPCLIP1, CLIPA8, and CLIPA28 in the malaria vector *Anopheles gambiae*

**DOI:** 10.1101/2020.07.14.203380

**Authors:** Gregory L. Sousa, Ritika Bishnoi, Richard H. G. Baxter, Michael Povelones

## Abstract

The arthropod melanization immune response is activated by extracellular protease cascades predominantly comprised of CLIP-domain serine proteases (CLIP-SPs) and serine protease homologs (CLIP-SPHs). In the malaria vector, *Anopheles gambiae,* the CLIP-SPHs SPCLIP1, CLIPA8, and CLIPA28 form the core of a hierarchical cascade downstream of mosquito complement that is required for melanization. However, our understanding of the regulatory relationship of the CLIP-SPH cascade with the catalytic CLIP-SPs driving melanization is incomplete. Here, we report on the development of a novel screen to identify melanization pathway components based on the quantitation of infection-induced excreta, eliminating the need for microdissections or hemolymph enzymatic assays. Using this screen, we identified CLIPC9 and subsequent functional analyses established that this protease is essential for the melanization of both *Escherichia coli* and the rodent malaria parasite *Plasmodium berghei*. Mechanistically, septic infection with *E. coli* promotes CLIPC9 cleavage and both full-length and cleaved CLIPC9 localize to this bacterium in a CLIPA8-dependent manner. The steady state level of CLIPC9 in the hemolymph is regulated by thioester-containing protein 1 (TEP1), suggesting it functions downstream of mosquito complement. In support, CLIPC9 cleavage is inhibited following SPCLIP1, CLIPA8, and CLIPA28 knockdown positioning it downstream of the CLIP-SPH cascade. Moreover, like CLIPA8 and CLIPA28, CLIPC9 processing is negatively regulated by serine protease inhibitor 2 (SRPN2). This report demonstrates how our novel excretion-based approach can be utilized to dissect the complex protease networks regulating mosquito melanization. Collectively, our findings establish that CLIPC9 is required for *An. gambiae* melanization and shed light on how the CLIP-SPH cascade regulates this potent immune response.

**Author Summary:** Mosquito vector competence for *Plasmodium*, antifungal defense, and lifespan are all influenced by the melanization response. Despite its importance, our understanding of the proteins comprising the *An. gambiae* melanization cascade is incomplete. To streamline the discovery of melanization pathway components in this disease vector, we developed a screening method that is able to identify proteins with far fewer mosquitoes than other approaches. This technique facilitated our discovery that the serine protease CLIPC9 is required for the melanization of bacteria and malaria parasites. CLIPC9 activation and localization to bacteria is regulated by members of the CLIPA subfamily, highlighting that these serine protease homologs broadly regulate the melanization immune response. Traditionally viewed as ‘co-factors’ for the prophenoloxidase activating CLIPBs, this work demonstrates that CLIPAs can also control the activation of the catalytic proteases driving melanization. This work identifies a new player in the melanization hierarchy and provides the field with an efficient approach for dissecting the complex protease cascades controlling this important immune response.
