## Supplementary material for "The CLIP-domain serine protease CLIPC9 regulates melanization downstream of SPCLIP1, CLIPA8, and CLIPA28 in the malaria vector *Anopheles gambiae*": S1 Appendix

### Sheet: Single KD Counts
Color Key	dsLacZ GFP+	dsLacZ Mel	dsCLIPC9 GFP+	dsCLIPC9 Mel	dsCLIPA8 GFP+	dsCLIPA8 Mel	dsCTL4 GFP+	dsCTL4 Mel
Experiment 1	115	0	99	0	135	1	0	0
Experiment 2	40	0	2	0	52	0	109	8
Experiment 3	2	0	21	0	58	0	0	0
	10	0	20	0	235	0	14	77
	52	0	25	0	108	0	0	73
	28	1	47	1	37	0	2	6
	8	0	5	0	36	0	29	357
	373	0	61	0	18	0	19	1
	26	0	50	0	140	0	45	3
	95	0	22	0	43	0	5	2
	1	0	2	1	83	0	2	133
	105	0	55	0	116	0	22	18
	3	1	50	0	297	0	1	21
	34	0	17	0	44	0	128	4
	23	0	14	0	20	0	2	44
	5	0	61	0	82	0	1	190
	41	2	2	0	0	0	11	7
	44	0	150	0	35	0	64	3
	20	1	2	0	23	0	163	2
	15	1	19	0	101	0	47	10
	60	0	65	0	14	0	0	0
	10	0	44	0	4	0	20	65
	25	0	76	0	32	1	28	0
	2	0	11	0	8	0	24	4
	169	0	15	1	17	0	5	23
	13	0	21	0	25	0	31	70
	7	0	144	0	133	0	77	2
	42	0	61	0	39	0	17	49
	300	0	33	0	5	0	4	2
	93	1	58	0	229	0	73	3
	0	1	76	0	30	0	18	27
	54	0	48	0	77	0	3	62
	88	0	84	0	55	0	38	12
	147	0	528	0	109	0	10	370
	7	1	5	0	3	0	15	29
	69	0	47	0	133	1	13	5
	47	1	143	0	12	0	0	0
	14	0	61	0	113	0	11	50
	13	1	49	0	101	0	0	2
	21	0	5	0	0	0	5	2
	10	0	6	0	30	0	0	0
	51	0	140	0	0	0	57	0
	93	0	3	0	13	0	66	44
	9	0	54	0	58	0	4	7
	22	0	11	0	136	0	15	62
	14	0	42	0	25	0	21	15
	2	0	73	0	9	0	28	1
	1	0	27	0	1	0	15	36
	13	0	53	0	16	0	36	75
	37	0	26	0	11	0	17	1
	135	0	44	0	4	0	12	190
	81	0	86	1	18	0	8	28
	61	0	25	0	45	0	3	100
	2	0	39	0	10	1	116	0
	0	0	9	0	15	1	27	1
	13	0	58	0	18	0	0	116
	51	0	19	0	36	1	44	1
	43	0	27	0	7	0	20	1
	4	0	27	0	1	0	2	1
	34	1	4	0	0	0	2	0
	24	0	8	0	13	0	0	0
	3	0	1	0	11	0	2	360
	5	0	8	0			9	64
	44	0	26	0			9	115
	44	0	14	0			18	204
	77	0	2	0			1	0
	12	0	7	1			35	0
	104	0	53	0			17	1
	9	0	140	0			10	12
	24	0	5	0			0	19
	18	0	7	0			5	208
	63	0	17	0			2	33
	12	0	3	0			1	318
	15	0	7	0			4	100
	57	1	12	0			0	37
	4	0	0	1			2	1
	116	0	61	0			0	59
	1	1	17	0			4	15
	5	0	50	1			1	4
	12	1	6	0			0	4
	3	0	40	0			0	3
	26	0	0	0			0	4
			1	0			10	24
			72	0			12	0
			19	0			0	97
			40	0			1	155
							11	101
							5	122
							14	18
n	82	82	86	86	62	62	89	89
prev	0.97561	0.170732	0.976744	0.0813953	0.935484	0.0967742	0.820225	0.853933
mean	43.5976	0.182927	42.8721	0.0813953	52.8871	0.0967742	19.3483	50.4831
median	23.5	0	26	0	30	0	10	12
Total GFP+ Parasites	3575		3687		3279		1722
Total MEL Parasites	15		7		6		4493
Total Parasites	3590		3694		3285		6215
Parasites/Gut	43.7805		42.9535		52.9839		69.8315
% Mel Parasites	0.417827		0.189496		0.182648		72.2928

### Sheet: Double KD Counts
Color Key	dsLacZ/dsLacZ GFP+	dsLacZ/dsLacZ Mel	dsLacZ/dsCTL4 GFP+	dsLacZ/dsCTL4 Mel	dsCTL4/dsCLIPC9 GFP+	dsCTL4/dsCLIPC9 Mel	dsCTL4/dsCLIPA8 GFP+	dsCTL4/dsCLIPA8 Mel
Experiment 1	5	1	13	0	0	5	3	0
Experiment 2	2	0	4	11	8	4	34	2
Experiment 3	5	0	11	0	0	0	28	0
	95	0	0	0	3	1	9	0
	0	1	92	5	9	0	69	0
	50	1	0	0	13	1	26	0
	7	0	0	5	5	1	50	0
	69	0	4	15	0	0	0	0
	42	1	4	135	17	0	2	9
	0	0	8	2	6	0	49	0
	12	0	23	3	6	8	17	23
	25	0	17	55	0	1	6	6
	17	0	10	2	0	3	8	0
	46	1	1	0	2	0	18	0
	37	0	0	6	2	0	11	1
	0	0	3	5	4	1	67	1
	45	0	4	0	16	0	1	0
	5	0	2	13	3	26	26	0
	22	0	0	224	12	1	6	0
	68	0	9	10	0	8	3	0
	10	1	33	21	22	0	7	1
	17	0	0	35	0	0	32	1
	3	0	0	26	3	0	6	0
	9	0	23	10	7	0	6	0
	0	0	5	12	1	0	11	0
	10	0	42	11	2	1	0	0
	20	1	9	1	3	0	10	0
	12	0	9	2	4	0	45	0
	39	0	2	3	9	6	12	3
	19	0	13	5	4	0	132	0
	29	0	9	8	0	0	5	0
	16	0	0	59	42	0	47	1
	115	1	3	15	18	0	17	0
	3	0	57	1	56	1	213	8
	44	1	4	1	33	1	33	0
	22	0	0	1	4	0	59	0
	32	0	18	8	7	0	70	2
	38	0	13	12	13	3	1	0
	25	0	6	26	5	1	32	0
	57	1	8	1	2	0	0	0
	23	2	5	148	17	0	16	0
	24	0	9	26	7	99	47	0
	15	0	1	18	80	140	34	0
	2	0	19	320	8	1	7	0
	0	0	16	0	3	44	5	0
	57	0	17	0	22	0	16	0
	3	0	0	6	20	2	1	0
	2	0	6	0	109	7	0	0
	26	0	4	3	19	0	8	0
	150	0	22	24	3	0	4	0
	126	0	7	11	1	1	34	0
	15	0	4	9	17	3	20	0
	2	2	3	26	2	0	21	0
	11	0	5	72	11	60	5	0
	72	0	2	271	26	6	74	0
	17	0	16	10	31	0	2	1
	3	0	1	11	24	4	116	8
	17	0	92	1	9	0	5	2
	26	0	1	215	3	2	1	0
	1	0	14	12	16	1	9	1
	9	0	11	29	20	2	83	0
	9	0	4	0	3	0	19	16
	231	0	85	0	35	0	30	0
	41	0	22	15	9	0	39	1
	0	0	40	80	129	1	23	1
	158	1	0	63	0	9	128	0
	41	0	22	251	1	20	5	0
	86	0	39	221	0	1	1	47
	106	0	0	135	53	2	14	0
	6	0	14	189	9	3	7	5
	6	0	24	93	8	2
	1	0	10	14	3	0
	291	0	16	16	0	3
	110	0	10	0
n	74	74	74	74	73	73	70	70
prev	0.918919	0.175676	0.837838	0.837838	0.849315	0.547945	0.942857	0.3
mean	37.2838	0.202703	13.5135	41.0541	14.2329	6.65753	27.7857	2
median	18	0	8	11	7	1	15	0
Total GFP+ Parasites	2759		1000		1039		1945
Total MEL Parasites	15		3038		486		140
Total Parasites	2774		4038		1525		2085
Parasites/Gut	37.4865		54.5676		20.8904		29.7857
% Mel Parasites	0.540735		75.2353		31.8689		6.71463
